# Mouse peritoneal macrophages undergo female-specific remodeling with aging driven by both hormone-dependent and -independent mechanisms

**DOI:** 10.1101/2025.06.11.659200

**Authors:** Ryan J. Lu, Shiqi Chen, Minhoo Kim, Nirmal K. Sampathkumar, Evelyn H. Lee, Amy Christensen, Eric E. Wang, Isabella Y. Lau, Shivay Parihar, Charan K. Ravikumar, Jane Jung, Shelby Brown, Alan Xu, Julio L. Alvarenga, Kristen Mehalko, Changhan D. Lee, Helen S. Goodridge, Bérénice A. Benayoun

## Abstract

Aging is a complex process characterized by a progressive decline in physiological functions. Immune function is strongly influenced by biological sex, affecting both innate and adaptive responses. Here, we investigated the effects of age and sex on mouse peritoneal immune cells and identified macrophages as the top affected cell type. Macrophages, as central components of the innate immune system, play critical roles in homeostasis maintenance and infection response. We found that aging induces sex-specific remodeling of mouse peritoneal macrophage ‘omic’ landscapes, which is accompanied by female-specific age-related functional remodeling (*i.e*. decreased phagocysis, increased glycolysis). We show that age-related changes in circulating estrogen levels likely drive aspects of female-specific macrophage age-related changes, specifically age-related phagocytosis decline. By leveraging our multi-omic dataset, we identify transcription factors whose female-specific age-regulation may drive female-specific age-related changes in peritoneal macrophage phenotypes. Interestingly, *Irf2* downregulation was sufficient to recapitulate aspects of female peritoneal macrophage aging phenotypes, including increased glycolysis. Mechanistically, decreased Irf2 expression leads to decreased binding to its target genes, including *Hk3*, which encodes hexokinase (the rate-limiting enzyme of glycolysis). Our findings support the notion that aging leads to female-specific remodeling of mouse peritoneal macrophages through hormone-dependent and -independent mechanisms.
