## Extended Data Table 4 for "Mouse peritoneal macrophages undergo female-specific remodeling with aging driven by both hormone-dependent and -independent mechanisms"

### Sheet: Index
Extended Data Table S4
	A	List of phagocytosis regulators from CRISPR/Cas9 phagocytosis screens (Haney et al. 2018, Nature genetics [Bassik] and Pluvinage et al., 2019 Nature [Wyss])
	B	BMDM M1/M2-biased gene list from public dataset (GSE103958)

### Sheet: A
Bassik - Human gene name	Bassik - mouse gene homolog (ENSEMBL)		Wyss - Gene stable ID	Wyss - Gene name
ABCD4	Abcd4		ENSMUSG00000000088	Cox5a
ABCE1	Abce1		ENSMUSG00000000215	Ins2
ABCF1			ENSMUSG00000000278	Scpep1
ABCF1	Abcf1		ENSMUSG00000000441	Raf1
ABI1	Abi1		ENSMUSG00000001240	Ramp2
ABT1	Abt1		ENSMUSG00000001300	Efnb2
ACSL4	Acsl4		ENSMUSG00000001630	Stk38l
ACTB	Actb		ENSMUSG00000002379	Ndufa11
ACTR2	Actr2		ENSMUSG00000002963	Pnkp
ACTR3	Actr3		ENSMUSG00000003269	Cyth2
AHSA1	Ahsa1		ENSMUSG00000003283	Hck
AMBRA1	Ambra1		ENSMUSG00000003814	Calr
AMD1	Amd2		ENSMUSG00000004070	Hmox2
AMD1	Amd1		ENSMUSG00000004221	Ikbkg
ANKRD20A1			ENSMUSG00000004266	Ptpn6
AP2S1	Ap2s1		ENSMUSG00000005514	Por
ARF1	Arf1		ENSMUSG00000005533	Igf1r
ARFRP1	Arfrp1		ENSMUSG00000005615	Pcyt1a
ARPC2	Arpc2		ENSMUSG00000005813	Metap1
ARPC3	Arpc3		ENSMUSG00000007458	M6pr
ARPC4	Arpc4		ENSMUSG00000007564	Ppp2r1a
ARPC4-TTLL3	Ttll3		ENSMUSG00000008730	Hipk1
ATG9A	Atg9a		ENSMUSG00000009555	Cdk9
ATP2A2	Atp2a2		ENSMUSG00000011884	Gltp
ATP2C1	Atp2c1		ENSMUSG00000013584	Aldh1a2
ATP6V0A2	Atp6v0a2		ENSMUSG00000013663	Pten
AURKA	Aurka		ENSMUSG00000014294	Ndufa2
BAP1	Bap1		ENSMUSG00000015357	Clpx
BCL2A1	Bcl2a1c		ENSMUSG00000015671	Psma2
BCL2A1	Bcl2a1b		ENSMUSG00000015932	Dstn
BCL2A1	Bcl2a1a		ENSMUSG00000015994	Fnta
BCL2A1	Gm29094		ENSMUSG00000016179	Camk1g
BCL2A1	Bcl2a1d		ENSMUSG00000018160	Med1
BIRC2	Birc2		ENSMUSG00000018293	Pfn1
BOP1			ENSMUSG00000018547	Pip4k2b
BOP1	Bop1		ENSMUSG00000018861	Fdxr
BRAP	Brap		ENSMUSG00000019873	Reep3
BRD7	Brd7		ENSMUSG00000019889	Ptprk
BRD9	Brd9		ENSMUSG00000020089	Ppa1
BRK1	Brk1		ENSMUSG00000020152	Actr2
C19orf38	AB124611		ENSMUSG00000020250	Txnrd1
CALR	Calr		ENSMUSG00000020444	Guk1
CCDC86	Ccdc86		ENSMUSG00000020456	Ogdh
CCNC	Ccnc		ENSMUSG00000020561	Polr1f
CCT2	Cct2		ENSMUSG00000020664	Dld
CCT3	Cct3		ENSMUSG00000020857	Nme2
CDK2			ENSMUSG00000020899	Pfas
CEBPE	Cebpe		ENSMUSG00000020907	Rcvrn
CERS2	Cers2		ENSMUSG00000020936	Nmt1
CHIC2	Chic2		ENSMUSG00000021000	Mia2
CHMP3	Chmp3		ENSMUSG00000021276	Cinp
CHMP4B	Chmp4b		ENSMUSG00000021302	Ggps1
CHP1	Chp1		ENSMUSG00000021413	Prpf4b
CMAS	Cmas		ENSMUSG00000021420	Fars2
CNOT1	Cnot1		ENSMUSG00000021428	Riok1
COA7	Coa7		ENSMUSG00000021468	Sptlc1
COG5			ENSMUSG00000021501	Caml
COG5	Cog5		ENSMUSG00000021504	B4galt7
COG7	Cog7		ENSMUSG00000021520	Uqcrb
COPS4	Cops4		ENSMUSG00000021733	Slc4a7
COPZ1			ENSMUSG00000021822	Plau
CREBBP	Crebbp		ENSMUSG00000021987	Mtmr6
CSNK1A1	Csnk1a1		ENSMUSG00000022295	Atp6v1c1
CTDNEP1			ENSMUSG00000022462	Slc38a2
CTDNEP1	Ctdnep1		ENSMUSG00000022483	Col2a1
CTU2	Ctu2		ENSMUSG00000022551	Cyc1
CYBRD1	Cybrd1		ENSMUSG00000022552	Sharpin
CYCS	Gm10053		ENSMUSG00000022752	Tomm70a
CYCS	Cycs		ENSMUSG00000022792	Yars2
CYFIP1			ENSMUSG00000022820	Ndufb4
CYFIP1	Cyfip1		ENSMUSG00000022956	Atp5o
DCTN2	Dctn2		ENSMUSG00000023067	Cdkn1a
DDA1	Dda1		ENSMUSG00000023147	Get1
DDI2			ENSMUSG00000023473	Celsr3
DDX28	Ddx28		ENSMUSG00000023852	Chd1
DDX5	Ddx5		ENSMUSG00000023908	Pkmyt1
DDX51			ENSMUSG00000024006	Stk38
DDX51	Ddx51		ENSMUSG00000024027	Glp1r
DEPDC5	Depdc5		ENSMUSG00000024331	Dsc2
DET1	Det1		ENSMUSG00000024369	Nelfe
DHX15	Dhx15		ENSMUSG00000024477	Pggt1b
DHX37	Dhx37		ENSMUSG00000024576	Csnk1a1
DLD	Dld		ENSMUSG00000024650	Slc22a6
DNA2	Dna2		ENSMUSG00000024712	Rfk
DOCK2	Dock2		ENSMUSG00000024727	Trpm6
DOLPP1	Dolpp1		ENSMUSG00000024735	Prpf19
DOT1L	Dot1l		ENSMUSG00000024769	Cdc42bpg
DPM1	Dpm1		ENSMUSG00000024789	Jak2
DPM1	Gm20716		ENSMUSG00000024926	Kat5
DSCC1	Dscc1		ENSMUSG00000024969	Mark2
DTL	Dtl		ENSMUSG00000025041	Nt5c2
DYRK1A	Dyrk1a		ENSMUSG00000025260	Hsd17b10
E2F3	E2f3		ENSMUSG00000025393	Atp5b
E2F8	E2f8		ENSMUSG00000025428	Atp5a1
ECT2	Ect2		ENSMUSG00000025477	Inpp5a
EEF1G	Eef1g		ENSMUSG00000025735	Rhbdl1
EI24	Ei24		ENSMUSG00000025745	Hadha
EIF2S1	Eif2s1		ENSMUSG00000025793	Hgs
EIF3K			ENSMUSG00000025869	Nop16
EIF4H	Eif4h		ENSMUSG00000025968	Ndufs1
ELOVL1	Elovl1		ENSMUSG00000026032	Ndufb3
ELOVL5	Elovl5		ENSMUSG00000026563	Tada1
ERH	Erh		ENSMUSG00000026618	Iars2
ERP44	Erp44		ENSMUSG00000026659	Dusp12
FADD	Fadd		ENSMUSG00000026675	Hsd17b7
FAM25A	Fam25c		ENSMUSG00000026709	Dars2
FBXO11	Fbxo11		ENSMUSG00000026753	Ppp6c
FBXO21	Fbxo21		ENSMUSG00000026779	Mastl
FERMT3	Fermt3		ENSMUSG00000026895	Ndufa8
FNDC3B	Fndc3b		ENSMUSG00000027203	Dut
FURIN	Furin		ENSMUSG00000027555	Car13
GALE	Gale		ENSMUSG00000027597	Ahcy
GDI2	Gdi2		ENSMUSG00000027610	Gss
GET4	Get4		ENSMUSG00000027651	Rprd1b
GMPS	Gmps		ENSMUSG00000027790	Sis
GNA13	Gna13		ENSMUSG00000027952	Pmvk
GNE	Gne		ENSMUSG00000027968	Larp7
GNPNAT1	Gnpnat1		ENSMUSG00000028003	Lrat
GOLGA6L4			ENSMUSG00000028078	Dclk2
GOT2	Got2		ENSMUSG00000028111	Ctsk
GPN2	Gpn2		ENSMUSG00000028126	Pip5k1a
GRPEL1	Grpel1		ENSMUSG00000028161	Ppp3ca
GTF2B	Gtf2b		ENSMUSG00000028398	Dmac1
GTF2F2	Gtf2f2		ENSMUSG00000028413	B4galt1
GTF3C1	Gtf3c1		ENSMUSG00000028479	Gne
GTPBP3	Gtpbp3		ENSMUSG00000028671	Gale
HMBS	Hmbs		ENSMUSG00000028719	Cmpk1
HNRNPF	Hnrnpf		ENSMUSG00000028771	Ptpn12
HNRNPU	Hnrnpu		ENSMUSG00000028782	Adgrb2
HSBP1	Hsbp1		ENSMUSG00000028792	Ak2
HSD17B12	Hsd17b12		ENSMUSG00000028882	Ppp1r8
HSPD1	Hspd1		ENSMUSG00000028961	Pgd
ICAM1	Icam1		ENSMUSG00000028969	Cdk5
ID2	Id2		ENSMUSG00000029053	Prkcz
INCENP	Incenp		ENSMUSG00000029173	Sepsecs
INTS3			ENSMUSG00000029283	Cdc7
INTS3	Ints3		ENSMUSG00000029465	Arpc3
IRF8	Irf8		ENSMUSG00000029501	Ankle2
ITGAL	Itgal		ENSMUSG00000029550	Sppl3
ITGB2	Itgb2l		ENSMUSG00000029735	Tpk1
ITGB2	Itgb2		ENSMUSG00000029777	Gars
JKAMP	4931417E11Rik		ENSMUSG00000029782	Tmem209
JKAMP	Jkamp		ENSMUSG00000030282	Cmas
JMJD6	Jmjd6		ENSMUSG00000030284	Creld1
JUNB	Junb		ENSMUSG00000030452	Nipa2
KAT6A	Kat6a		ENSMUSG00000030536	Iqgap1
KAT7	Kat7		ENSMUSG00000030577	Cd22
KCTD10	Kctd10		ENSMUSG00000030647	Ndufc2
KCTD5	Kctd5		ENSMUSG00000030697	Ppp4c
KDM1B	Kdm1b		ENSMUSG00000030737	Slco2b1
KEAP1	Keap1		ENSMUSG00000030748	Il4ra
KIF20A	Kif20a		ENSMUSG00000030753	Thap12
KIF23	Kif23		ENSMUSG00000030867	Plk1
LARS2	Lars2		ENSMUSG00000030869	Ndufab1
LCMT1	Lcmt1		ENSMUSG00000031027	Stk33
LZTR1	Lztr1		ENSMUSG00000031295	Phka2
MAGT1	Magt1		ENSMUSG00000031314	Taf1
MAN1A2	Man1a2		ENSMUSG00000031343	Gabra3
MAPK1	Mapk1		ENSMUSG00000031349	Nsdhl
MARS2	Mars2		ENSMUSG00000031445	Proz
MAT2A	Mat2a		ENSMUSG00000031534	Smim19
MBNL1	Mbnl1		ENSMUSG00000031537	Ikbkb
MCM3	Mcm3		ENSMUSG00000031584	Gsr
MCM5	Mcm5		ENSMUSG00000031645	F11
MCM6	Mcm6		ENSMUSG00000031683	Lsm6
MEAF6	Meaf6		ENSMUSG00000031730	Dhodh
MED21	Med21		ENSMUSG00000031904	Slc7a6
MEF2D	Mef2d		ENSMUSG00000031960	Aars
MEN1	Men1		ENSMUSG00000032040	Dcps
MFN2	Mfn2		ENSMUSG00000032112	Trappc4
MGAT1	Mgat1		ENSMUSG00000032316	Clk3
MIDN	Midn		ENSMUSG00000032409	Atr
MIPEP	Mipep		ENSMUSG00000032478	Nme6
MLLT1	Mllt1		ENSMUSG00000032500	Dclk3
MLST8	Mlst8		ENSMUSG00000032648	Pygm
MOCS3	Mocs3		ENSMUSG00000032899	Styk1
MRPL4	Mrpl4		ENSMUSG00000033014	Trim33
MRPL43	Mrpl43		ENSMUSG00000033031	Cip2a
MRPS17	Mrps17		ENSMUSG00000033554	Dph5
MSN	Msn		ENSMUSG00000033589	Reep4
MTA2	Mta2		ENSMUSG00000033628	Pik3c3
MTR	Mtr		ENSMUSG00000033862	Cdk10
MUL1	Mul1		ENSMUSG00000033938	Ndufb7
MVD	Mvd		ENSMUSG00000033953	Ppp3r1
MYBL2	Mybl2		ENSMUSG00000033998	Kcnk1
MYO9B	Myo9b		ENSMUSG00000034075	Zdhhc5
NAMPT	Nampt		ENSMUSG00000034187	Nsf
NANS	Nans		ENSMUSG00000034652	Cd300a
NAPG	Napg		ENSMUSG00000034837	Gnat1
NARS2	Nars2		ENSMUSG00000034994	Eef2
NCAPD2	Ncapd2		ENSMUSG00000035246	Pcyt1b
NCBP1	Ncbp1		ENSMUSG00000035441	Myo1d
NCKAP1L			ENSMUSG00000035596	Mboat7
NCOR1	Ncor1		ENSMUSG00000035773	Kiss1r
NDC80	Ndc80		ENSMUSG00000036401	Glt6d1
NDUFAF3	Ndufaf3		ENSMUSG00000036943	Rab8b
NF1	Nf1		ENSMUSG00000037216	Lipt1
NGLY1	Ngly1		ENSMUSG00000037738	Nek5
NHLRC2	Nhlrc2		ENSMUSG00000038024	Dennd4c
NPRL2	Nprl2		ENSMUSG00000038286	Bphl
NPRL3	Nprl3		ENSMUSG00000038733	Wdr26
NUS1	Nus1		ENSMUSG00000038975	Rabggtb
NXF1	Nxf1		ENSMUSG00000039178	Tbc1d19
OTUB1	Otub1		ENSMUSG00000039220	Ppp1r10
PAXBP1			ENSMUSG00000039294	Cybc1
PAXBP1	Paxbp1		ENSMUSG00000039428	Tmem135
PCGF1	Pcgf1		ENSMUSG00000039515	Ptpa
PCYT1A	Pcyt1a		ENSMUSG00000039568	Ubald1
PDK1	Pdk1		ENSMUSG00000039671	Zmynd8
PDS5A	Pds5a		ENSMUSG00000039804	Ncoa5
PGD	Pgd		ENSMUSG00000039901	Armh3
PGGT1B	Pggt1b		ENSMUSG00000040236	Trappc5
PIGK	Pigk		ENSMUSG00000040569	Slc26a7
PIGU	Pigu		ENSMUSG00000040592	Cd79b
PIK3R5	Pik3r5		ENSMUSG00000040888	Gfer
PKMYT1	Pkmyt1		ENSMUSG00000041460	Cacna2d4
PLEK	Plek		ENSMUSG00000041841	Rpl37
PMF1	Pmf1		ENSMUSG00000041939	Mvk
PNKP	Pnkp		ENSMUSG00000041949	Tango6
POLD3			ENSMUSG00000042096	Dao
PPA2	Ppa2		ENSMUSG00000042133	Ppig
PPAN	Ppan		ENSMUSG00000043671	Dpy19l3
PPME1	Ppme1		ENSMUSG00000043733	Ptpn11
PPP1R12A	Ppp1r12a		ENSMUSG00000044216	Kcnj4
PPP2R1A	Ppp2r1a		ENSMUSG00000044857	Lemd2
PPP2R2A	Ppp2r2a		ENSMUSG00000045282	Tmem86b
PPP2R3C	Ppp2r3c		ENSMUSG00000046441	Cmtr2
PPP6R1	Ppp6r1		ENSMUSG00000046675	Tmem251
PRKCB	Prkcb		ENSMUSG00000046707	Csnk2a2
PRKCD	Prkcd		ENSMUSG00000047804	Akap10
PRKD2	Prkd2		ENSMUSG00000047976	Kcna1
PSMA3	Psma3		ENSMUSG00000048076	Arf1
PSMB3			ENSMUSG00000048217	Nags
PSMB3	Psmb3		ENSMUSG00000048796	Cyb561d1
PSMC1	Psmc1		ENSMUSG00000049299	Trappc1
PSMC5	Psmc5		ENSMUSG00000049556	Lingo1
PSMD4	Psmd4		ENSMUSG00000050063	Klk6
PTPN7	Ptpn7		ENSMUSG00000050822	Slc29a4
PWP2	Pwp2		ENSMUSG00000051232	Tmem199
PYCR2	Pycr2		ENSMUSG00000051344	Plekhm3
RAB1A	Rab1a		ENSMUSG00000051650	B3gnt2
RAC1	Rac1		ENSMUSG00000052456	Get3
RASA2	Rasa2		ENSMUSG00000052488	Cherp
RBBP4	Rbbp4		ENSMUSG00000053604	Rpia
RBBP6	Rbbp6		ENSMUSG00000057963	Itpk1
RIT1	Rit1		ENSMUSG00000059279	Olfr224
RNF103-CHMP3			ENSMUSG00000059734	Ndufs8
RPL17	Rpl17		ENSMUSG00000060038	Dhps
RPL21			ENSMUSG00000060131	Atp8b4
RPS11	Rps11		ENSMUSG00000060591	Ifitm2
RPS6KA1			ENSMUSG00000061286	Exosc5
RPS6KA1	Rps6ka1		ENSMUSG00000061780	Cfd
RPS6KA3	Rps6ka3		ENSMUSG00000061950	Ppp4r1
RTEL1	Rtel1		ENSMUSG00000062234	Gak
RTEL1-TNFRSF6B	Rtel1		ENSMUSG00000062312	Erbb2
SASH3	Sash3		ENSMUSG00000063849	Ppcdc
SBDS	Sbds		ENSMUSG00000063929	Cyp4a32
SDHD	Sdhd		ENSMUSG00000068227	Il2rb
SEC62	Sec62		ENSMUSG00000068917	Clk2
SEPHS1	Sephs1		ENSMUSG00000069089	Cdk7
SEPSECS	Sepsecs		ENSMUSG00000070733	Fryl
SERBP1	Serbp1		ENSMUSG00000071180	Smim15
SETD1B	Setd1b		ENSMUSG00000071652	Ints5
SGMS1	Sgms1		ENSMUSG00000071669	Snx29
SH3GL1	Sh3gl1		ENSMUSG00000071866	Ppia
SHMT2	Shmt2		ENSMUSG00000073838	Tufm
SHOC2	Shoc2		ENSMUSG00000074179	Gsta5
SKA1			ENSMUSG00000074268	Amy2a5
SKA1	Ska1		ENSMUSG00000074486	Bglap2
SLC2A1	Slc2a1		ENSMUSG00000074634	Tmem267
SLC35A1	Slc35a1		ENSMUSG00000074698	Csnk2a1
SLC35A2	Slc35a2		ENSMUSG00000074797	Itpa
SLC38A2	Slc38a2		ENSMUSG00000075470	Alg10b
SLC39A9	Slc39a9		ENSMUSG00000075551	Cyp3a41a
SLC7A1	Slc7a1		ENSMUSG00000078584	AU022252
SNRPG	Snrpg		ENSMUSG00000078656	Vps25
SNX17	Snx17		ENSMUSG00000078681	Tm2d3
SP2	Sp2		ENSMUSG00000079020	Slc45a4
SPATA5	Spata5		ENSMUSG00000079316	Rab9
SPCS2	Spcs2		ENSMUSG00000079317	Trappc2
SPRED2	Spred2		ENSMUSG00000087370	Tmem170b
SPRTN	Sprtn		ENSMUSG00000091091	Kcnmb3
SPTLC2	Sptlc2		ENSMUSG00000093930	Hmgcs1
SPTSSA	Sptssa		ENSMUSG00000093931	Amy2a3
SRM	Srm		ENSMUSG00000096569	Amy2a2
SRRD	Srrd		ENSMUSG00000096770	Amy2a4
SRSF6	Srsf6
STK11	Stk11
STT3B	Stt3b
STUB1	Stub1
SUCNR1	Sucnr1
SUGP1	Sugp1
SUPT20H	Supt20
SYS1
SYS1-DBNDD2	Gm20458
TADA2A
TADA2A	Tada2a
TBC1D15	Tbc1d15
TBL1XR1	Tbl1xr1
TFAM	Tfam
THOC5	Thoc5
TLE3	Tle3
TLN1	Tln1
TM2D1	Tm2d1
TM2D2
TM2D3	Tm2d3
TM9SF3	Tm9sf3
TMEM165	Tmem165
TMEM203	Tmem203
TMEM78
TOE1	Toe1
TOP2A	Top2a
TRAM2	Tram2
TRIM28	Trim28
TRNAU1AP	Trnau1ap
TSC1	Tsc1
TSC2	Tsc2
TSEN15	Tsen15
TSG101	Tsg101
TUFM	Tufm
UBE2D3	Ube2d3
UBE2J1	Ube2j1
UBE2K	Ube2k
UBE2Q2L
UBR4	Ubr4
UBTF	Ubtf
UNC50	Unc50
UQCRC1	Uqcrc1
USE1	Use1
USP8	Usp8
UXS1	Uxs1
WASF2	Wasf2
WBP11
WDR1	Wdr1
WDR61	Wdr61
XPR1	Xpr1
YEATS4	Yeats4
ZBTB2	Zbtb2
ZC3HC1	Zc3hc1
ZDHHC5	Zdhhc5
ZMYND8	Zmynd8
ZNF217	Zfp217

### Sheet: B
BMDM_M1_enriched	BMDM_M2_enriched
Mrpl15	Pcmtd1
St18	Eya1
Adhfe1	Rpl7
Cops5	Ccdc115
Pi15	Cox5b
Kcnq5	Coa5
Cox5b	Il1rl2
Mrpl30	Nabp1
Hspd1	Coq10b
Hspe1	Hspd1
Ppil3	Hspe1
Nif3l1	Eef1b2
Ndufb3	Atic
Gm20257	Tmbim1
Mreg	Stk16
Igfbp5	Mff
Slc11a1	B3gnt7
Rnf25	Gpc1
Wnt6	Zcchc2
Atg9a	Dennd1b
Tuba4a	Rgl1
Chpf	Ncf2
Pid1	Rgs16
Mir6353	Stx6
Sp100	Tor3a
Pde6d	Fam20b
Cops7b	Sft2d2
Ugt1a6a	Creg1
Glrp1	Fcgr2b
Scly	Fcgr3
Asb1	Ly9
Ndufa10	Cd84
Dusp28	Slamf8
Capn10	Eprs
Atg4b	Rps6kc1
Serpinb2	Batf3
Tmem177	Atf3
Marco	Tmem206
Ddx18	Traf5
Ikbke	Plekhg1
Ppp1r12b	Tnfaip3
Ptprv	Sgk1
Rnpep	Rps12
Timm17a	Enpp1
Ipo9	Med23
Pla2g4a	Arg1
BC003331	Dse
Rgl1	Fyn
Fam20b	Man1a
BC026585	Serinc1
Cacybp	P4ha1
Sell	Psap
Fcgr2b	Pald1
Mir6546	Aifm2
Fcer1g	Srgn
Usp21	Reep3
Ufc1	Nrbf2
Nit1	Egr2
Pfdn2	Ado
Arhgap30	Tmem26
Ly9	Cisd1
Slamf1	Ipmk
Slamf6	Agpat3
Pex19	Cstb
Slamf9	Gpx4
H3f3a	Timm13
Tmem63a	Matk
Traf5	Mrpl54
Hsd11b1	Pip5k1c
Plekhg1	Mfsd12
Adgb	4930404N11Rik
Rab32	Gna15
Txlnb	Ckap4
Vnn3	Igf1
Slc16a10	Fgd6
Rpf2	Ndufa12
Gtf3c6	Socs2
Cep85l	Mrpl42
Lims1	Ube2n
P4ha1	Ddit3
Ddit4	Nab2
Anapc16	Atp5b
Zwint	Myl6
Gucd1	Rpl41
Snrpd3	Mmp19
Susd2	Cd63
Ddt	Pes1
Gstt1	Xbp1
Gstt2	Ppia
Mif	Plek
Ybey	Cnrip1
Itgb2	Ppp3r1
Sumo3	Npm1
Ube2g2	Pank3
Trpm2	Rars
1810043G02Rik	Clint1
Pfkl	Gnb2l1
Dnmt3l	Mgat1
D10Jhu81e	Hnrnpab
Pwp2	Uqcrq
Agpat3	Irf1
Cstb	Hint1
Mier2	Slc36a2
Cdc34	Adora2b
Rnf126	Eif4a1
Abca7	Eif5a
2310011J03Rik	Gabarap
Mbd3	Psmb6
Timm13	Mink1
Sgta	Scimp
Dapk3	Tsr1
Ncln	Rab11fip4
Sirt6	Ccl2
Ankrd24	Ccl7
1190007I07Rik	AI662270
Polr3b	Ccl9
Cry1	Ccl6
Pwp1	Wfdc17
Spic	Vmp1
Cep83	Ankrd40
Dcn	Slc35b1
Cct2	Phb
Irak3	Pnpo
BC048403	Rpl23
Tsfm	Rpl19
Mettl1	Atp6v0a1
LOC100504703	Rpl27
Os9	Vat1
Ddit3	Tmem106a
Myl6	Ubtf
Pa2g4	Itgb3
Bloc1s1	Tanc2
Drg1	Pecam1
Pes1	Gna13
Uqcr10	Rpl38
Zmat5	Ttyh2
Thoc5	Cd300lb
Mrps24	Cd300ld
2210015D19Rik	AF251705
Ddx56	Acox1
Tmed4	Rhbdf2
Zmiz2	Srsf2
Ppia	2025-09-09
Sec61g	Tbc1d16
Pno1	Baiap2
Commd1	Mrpl12
Cct4	Gps1
Ahsa2	BC017643
Gm12070	Metrnl
Acyp2	Dnmt3a
Ttc1	Dnmt3aos
Ublcp1	Itsn2
Cyfip2	Laptm4a
Fndc9	Pdia6
Rnf130	Iah1
Col23a1	Rps7
Phykpl	Nampt
Uqcrq	Ifrd1
Atox1	Atp6v1d
Mrpl22	Eif2s1
Mrpl55	Gtf2a1
Grap	Flrt2
Adora2b	Gpr65
Pigl	Lgmn
Lrrc75a	Evl
Gas7	Degs2
Pik3r6	Trmt61a
Naa38	Pfkp
Fxr2	Hfe
Eif5a	Irf4
Dlg4	Serpinb6b
0610010K14Rik	Serpinb9
Med11	Edn1
Zmynd15	Iars
Psmb6	Auh
Slc25a11	Nfil3
Pfn1	Tifab
Camta2	2210016F16Rik
Scimp	Ctsl
Dhx33	Cdk20
Derl2	Ndufs6
Xaf1	Lpcat1
Camkk1	Erap1
Emc6	Glrx
Mettl16	Rasa1
Scarf1	Rps23
Phf12	Wdr41
Sdf2	Hexb
Ift20	Nln
Lgals9	Ankrd55
Tefm	Il6st
Psmd11	Arl15
Lig3	Mocs2
Nle1	Gm21188
Slfn1	Ap3m1
AI662270	Samd8
Ccl5	Vdac2
Wfdc17	Rps24
Heatr6	Prkcd
Pigw	Spcs1
Vmp1	Gnl3
Ptrh2	Timm23
Gdpd1	1810011H11Rik
Coil	Ghitm
Nme1	Tspan14
Mrpl27	Ear2
Xylt2	Ptger2
Phb	Ddhd1
Gngt2	Lgals3
Igf2bp1	Osgep
Atp5g1	Apex1
Mrpl10	Ang
Kpnb1	Rnase4
Mrpl45	Psmb5
Psmb3	Psme1
Mien1	Psme2
Psmd3	Gmpr2
Csf3	Ints6
Msl1	Wdfy2
Cnp	Bnip3l
Dnajc7	Fndc3a
Kat2a	Esd
Ghdc	Rgcc
Mlx	Cln5
Tubg1	Mir17hg
Vps25	Gpr183
Coa3	Oxct1
Tmem106a	Rpl37
Mpp2	Cct5
Tmem101	Cox6c
Nmt1	Klf10
Acbd4	Tnfrsf11b
Limd2	Ndufb9
Psmc5	Myc
Snord104	Sla
Milr1	Cyc1
D11Wsu47e	Ncf4
Cd300e	Csf2rb2
Ict1	Csf2rb
Slc16a5	Lgals1
Armc7	Maff
Mrps7	Atf4
Unc13d	Nhp2l1
Mrpl38	Abcd2
Jmjd6	Tuba1b
Lgals3bp	Tuba1c
Cant1	Atf1
Chmp6	Bin2
Mrpl12	Galnt6
Slc25a10	Tarbp2
Mafg	Copz1
Aspscr1	Trap1
Gps1	Crebbp
Dus1l	Adcy9
Slc16a3	Ciita
BC017643	Socs1
Rab10	Litaf
Kif3c	Snn
Dtnb	Pkp2
Gm6682	Pi4ka
Sf3b6	Med15
Sdc1	Ranbp1
Fam49a	Ap2m1
Itgb1bp1	Eif4a2
Taf1b	Tm4sf19
Rnf144a	Pcyt1a
Acp1	Tfrc
Prkar2b	Rpl35a
Pik3cg	Dtx3l
Ahr	BC002163
Ppp2r3c	Atp6v1a
Psma6	Cd200r1
Brms1l	5330426P16Rik
Rpl36al	Cblb
Psma3	Mir99ahg
Slc38a6	Il10rb
Gphn	Ifngr2
Eif2s1	Itsn1
Vti1b	Atp5o
Susd6	Ezr
Med6	Rps2
Rnf113a2	Rpl10a
Isca2	Fkbp5
Batf	Kctd20
Gpatch2l	Cdkn1a
Slirp	Pim1
Psmc1	Abcg1
Gpr68	Tapbp
Itpk1	Rgl2
Ifi27l2a	B3galt4
Hsp90aa1	Rps18
Trmt61a	H2-K1
Akr1c13	H2-DMa
Akr1e1	H2-Ab1
Mrpl32	H2-Aa
Psma2	H2-D1
AW209491	H2-Q1
Inhba	Ier3
Gpr141	Flot1
Aoah	Tubb5
Fam65b	H2-T24
Exoc2	H2-T23
Serpinb9	Mad2l1bp
Tubb2a	Tfeb
Tubb2b	B430306N03Rik
Eci2	Nfya
Eef1e1	Mydgf
Tmem14c	Ndufa11
Tmem170b	C3
Fam8a1	Ndufv2
Ninj1	Pkdcc
Secisbp2	Eml4
Syk	Rhoq
Hrh2	Ppp1r21
Arl10	Npc1
Dok3	Ttc39c
Ddx41	Slc39a6
Tmed9	Slc25a46
Tgfbi	Bin1
Idnk	Matr3
2210016F16Rik	Hbegf
Uqcrb	Wdr55
Rsl1	Lox
Ndufs6	Slc27a6
Trip13	Rps14
Brd9	Cd74
Glrx	Ppargc1b
Atg10	Pcyox1l
Ptcd2	Nars
Serf1	Malt1
Naip2	Tubb6
Naip1	Seh1l
Dimt1	Rpl17
Ppap2a	Cndp2
Dhx29	Ppp1ca
Mocs2	Rad9a
Gm21188	Banf1
BC147527	Esrra
Pxk	Cox8a
3830406C13Rik	Nxf1
Ecd	Tmem179b
Mrps16	Polr2g
Chchd1	B3gat3
Comtd1	Eef1g
1700112E06Rik	Ahnak
Nisch	Rab3il1
Sh3bp5	Myrf
Ncoa4	Slc15a3
Psmc6	Ccdc86
Pnp2	Ms4a7
Rnase10	Ms4a6c
Mettl3	Ms4a6d
Mrpl52	Lpxn
Mmp14	Anxa1
Prmt5	Zfand5
Psmb5	Gda
Slc7a8	Klf9
Bcl2l2	Jak2
Ngdn	Plgrkt
Psme2	Cd274
Irf9	Pdcd1lg2
Nedd8	Ric1
Gmpr2	Lipn
Tgm1	Myof
Gzme	Aldh18a1
Mrpl57	Pgam1
Micu2	Pi4k2a
Phf11a	Scd2
Phf11d	Usmg5
Elp3	Gsto1
Dpysl2	Acsl5
Bmp1	Ablim1
Esd	Csf2ra
Lacc1	Atp5c1
Epsti1	Mrc1
Dgkh	Commd3
Kctd12	Dpp7
Tgds	Slc2a6
Abcc4	Olfm1
Gpr18	Ralgds
Fyb	Set
Cct5	Ier5l
9130401M01Rik	St6galnac4
Wdyhv1	Fam129b
Ndufb9	Rpl12
Sla	Angptl2
St3gal1	Ptgs1
Chrac1	Nek6
Ptk2	Rpl35
Ptp4a3	Nmi
Ly6i	Dhrs9
Ly6c1	Plekha3
Ly6c2	Sestd1
Gsdmd	Timm10
Tsta3	Ldlrad3
Parp10	Cd44
Grina	Emc7
Exosc4	Rasgrp1
Cyc1	Spint1
Bop1	Ehd4
Slc52a2	B2m
Slc39a4	Gatm
Commd5	AA467197
Apol9a	Slc30a4
Apol9b	Dut
Txn2	Blvra
Eif3d	Dusp2
Ncf4	Itpa
Rac2	Snx5
Gga1	Naa20
Sh3bp1	Cst3
Nol12	Trib3
Rps19bp1	Eif2s2
Adsl	Dynlrb1
St13	Tgm2
Rbx1	Sdc4
Aco2	Elmo2
Smdt1	Ocstamp
Ndufa6	B4galt5
Serhl	Zbp1
Cyb5r3	Pmepa1
A4galt	Ctsz
Tspo	Rps21
Samm50	Mrps28
Fam118a	Snx16
Alg12	Slc7a11
Trabd	P2ry1
Lrrk2	Tmem144
Pced1b	Fam198b
Slc48a1	Gatb
Tuba1b	Fcrls
Tuba1c	Glmp
Spats2	Smg5
Bcdin3d	Lmna
Cox14	Gba
Acvr1b	Slc50a1
Rarg	Shc1
Tarbp2	Hax1
Copz1	S100a1
Pam16	S100a4
Hmox2	Ctsk
Nudt16l1	Ctss
Abcc1	Plekho1
Cebpd	Pde4dip
Spidr	Phgdh
Yars2	Fam46c
Ppm1f	Slc16a1
Ppil2	Atp5f1
Parl	Chil3
Abcc5	Ahcyl1
Eif2b5	Stxbp3
Psmd2	Bcar3
1300002E11Rik	5730508B09Rik
Igf2bp2	Cisd2
Eif4a2	Lamtor3
Ncbp2	Tspan5
Wdr53	2025-09-15
Rnf168	Sh3glb1
Heg1	Mcoln2
Fam162a	Plekhf2
Hcls1	Pdp1
Cox17	Ripk2
Adprh	Atp6v0d2
Timmdc1	Mob3b
BC002163	Ube2r2
Dzip3	Sigmar1
Ift57	Il11ra1
Rpl24	Clta
Tmem45a	Tomm5
Nit2	Aldh1b1
Mina	Nans
Gbe1	Slc31a2
Samsn1	Atp6v1g1
Cct8	6330416G13Rik
A930006K02Rik	Tlr4
Ifngr2	Dennd4c
Cryzl1	Rps6
Itsn1	Mllt3
Atp5o	Jun
Psmg1	Magoh
B230307C23Rik	Btbd19
Gtf2h5	Plk3
Dynlt1a	Rps8
Dynlt1b	Slc2a1
Pde10a	Foxj3
Sod2	Smap2
Gpr31b	Akirin1
9030025P20Rik	Zc3h12a
Gm3435	Ak2
Ermard	Rnf19b
Psmb1	Yars
Fpr2	Themis2
9530082P21Rik	Fgr
Tceb2	Hmgn2
Mlst8	Cd52
Gfer	Sh3bgrl3
Nubp2	Tmem50a
Mrps34	Rsrp1
Telo2	Clic4
Clcn7	Pnrc2
Mrpl28	Cnr2
Bnip1	Rpl11
Bak1	Capzb
Uqcc2	Mrto4
Lemd2	Sdhb
Anks1	Dhrs3
Mapk14	Tnfrsf1b
Trp53cor1	Tardbp
BC004004	Errfi1
Zfp811	Ski
Ndufa7	Gnb1
Pfdn6	Cd36
Vps52	Fgl2
H2-K1	Fosl2
Psmb8	Ctbp1
Agpat1	Rnf4
Ppt2	Lrpap1
Fkbpl	Sh3tc1
Atf6b	Grpel1
Cfb	Qdpr
C2	Lap3
Ehmt2	Sod3
Neu1	Pcdh7
Hspa1b	Chic2
Hspa1a	Tmem165
Aif1	Anxa3
Lst1	Aff1
Lta	Spp1
H2-D1	Lrrc8c
H2-Q1	Rpl5
H2-Q4	Cmklr1
Flot1	Dynll1
Tubb5	Triap1
H2-T24	Wsb2
Gm11127	Ksr2
H2-T10	Rpl6
Gm7030	Hvcn1
Znrd1as	P2rx4
H2-M3	Tmem120b
H2-M2	Setd8
Ankrd66	Tmed2
Pla2g7	Cct6a
1700071M16Rik	Chchd2
Enpp4	Lat2
Hsp90ab1	Fam20c
Tmem63b	Pdgfa
Mrpl14	Amz1
Mrps18a	Daglb
Mad2l1bp	Atp5j2
Mrpl2	Rpl21
Rrp36	Flt1
Mea1	Pomp
2310039H08Rik	Slc7a1
Rpl7l1	Ubl3
Mrps10	Samd9l
Ccnd3	Bet1
Bysl	Pon2
A530064D06Rik	Asns
Trem1	Tfec
Treml4	Tes
Mocs1	Wdr91
Mydgf	Hipk2
2410015M20Rik	Tbxas1
Ranbp3	Kdm7a
Ndufa11	Clec5a
Mllt1	Zyx
Alkbh7	Pdia4
Gm11110	Cycs
C3	Znrf2
Vav1	Tnip3
Adgre1	Gng12
Ndufv2	Rnf181
Ptprm	Vamp8
Sult6b1	Mat2a
Tmem178	Capg
Rhoq	Mthfd2
Ppp1r21	Smyd5
Zeb1	Anxa4
Riok3	Arhgap25
3110002H16Rik	Cnbp
Reep2	Rpn1
Pfdn1	Iqsec1
Sra1	Mitf
Tmco6	Bhlhe40
Wdr55	Brk1
Hars	Vhl
Ticam2	Pparg
Lox	Rpl32
Lman1	Plxnd1
Psmg2	Atp6v1e1
BC031181	Slc6a12
Cyb5a	M6pr
Mrpl21	Clec4a3
Aldh3b1	Gapdh
Ndufv1	Cd9
Cdk2ap2	Vwf
Pitpnm1	Clec7a
Aip	Olr1
Tmem134	Gabarapl1
Coro1b	Hebp1
Ppp1ca	Emp1
Rad9a	Mgst1
Ssh3	Ndufa3
Adrbk1	Lair1
Kdm2a	Chmp2a
Pcx	Ptgir
Rce1	Ceacam19
Zdhhc24	Kcnn4
Dpp3	Rps16
Mrpl11	Cd22
Banf1	Cebpa
Drap1	Plekhf1
Cfl1	Vrk3
Ehbp1l1	Atf5
Pola2	Nup62
Mrpl49	Rpl13a
Cdc42bpg	Ldha
Ccdc88b	A230056P14Rik
Prdx5	Anpep
Esrra	Rps17
Gpr137	Eed
Bad	Picalm
Ppp1r14b	Prcp
Fermt3	Rps3
Cox8a	Slco2b1
Ubxn1	Spcs2
B3gat3	P2ry6
Eef1g	Fchsd2
Fth1	Pgap2
A430093F15Rik	Rrp8
Ms4a7	Ilk
Ms4a4c	Taf10
Ms4a4b	Tpp1
Ms4a6c	Mrpl17
Ms4a6b	Rpl27a
Ms4a4d	Tmem9b
Ms4a6d	Eif4g2
Mrpl16	Mical2
Ostf1	Rps13
Gda	Igsf6
Apba1	Lat
D19Bwg1357e	Spns1
Gm9895	Eif3c
Rcl1	Bola2
Lipo1	Hsd3b7
Rpp30	Pycard
Blnk	Itgax
Pik3ap1	Itgad
Mms19	Ptpre
Erlin1	5830432E09Rik
Bloc1s2	Inpp5a
Ndufb8	Fuom
Usmg5	Echs1
Bbip1	Rnh1
Acsl5	Cd151
Zdhhc6	Cars
Vti1a	Tnfrsf26
Atrnl1	Nadsyn1
Prdx3	Dhcr7
Atp5c1	Tpcn2
Dnajc1	Mcf2l
Commd3	F7
Bmi1	F10
Il1f9	Golga7
Tor4a	Adam9
Tubb4b	Tm2d2
Edf1	Hgsnat
Card9	Dusp4
Gbgt1	Slc7a2
Ntng2	Irf2
6530402F18Rik	Clcn3
Rapgef1	Atp6v1b2
Urm1	Ifi30
Set	Rpl18a
Zdhhc12	Haus8
Tbc1d13	Nr2f6
D2Wsu81e	Bst2
Phyhd1	Colgalt1
Gpr107	Abce1
Swi5	Adgre5
Ciz1	Dnase2a
1110008P14Rik	Asna1
Ptges2	N4bp1
Ralgps1	Psmb10
Psmd5	Slc12a4
Ndufa8	Pla2g15
Psmb7	Cotl1
Golga1	Cyba
Gtdc1	Rnf166
Cd302	Rpl13
Ly75	Irf2bp2
Slc25a12	Itgb1
Mtx2	Mmp13
Dnajc10	Mmp12
Tmx2	Ilf3
Ube2l6	Acp5
Psmc3	Vwa5a
Slc39a13	Hspa8
Nr1h3	Cbl
Acp2	Phldb1
Pex16	Atp5l
Slc35c1	Sdhd
Chst1	Idh3a
Cd82	Psma4
Hsd17b12	Ube2q2
Pamr1	Pstpip1
Slc1a2	Cox5a
Pdhx	Scamp2
Apip	Tmem202
Tcp11l1	Fem1b
Immp1l	Rpl4
Dnajc24	Spg21
Emc4	Zfp609
Emc7	Trip4
Grem1	Snx1
Rasgrp1	Fam96a
Gpr176	Rps27l
Bahd1	Anxa2
B2m	Myo1e
Slc28a2	Syncrip
Gm14085	Bcl2a1d
Sqrdl	Bcl2a1a
Gm14005	Bcl2a1b
Chchd5	Tmed3
Nop56	Ppp2r3a
Idh3b	Cdv3
Itpa	Acpp
Siglec1	Alas1
Plcb4	Rpl29
Mkks	Mapkapk3
Slx4ip	Cish
Ndufaf5	Gpx1
Gm561	Pfkfb4
Nxt1	Tma7
Cst7	Stt3b
Nsfl1c	Csrnp1
Pdrg1	Rpsa
Hck	Ctnnb1
Tm9sf4	Deb1
Cdk5rap1	Abhd5
Dynlrb1	Ccr1
Acss2	Clcn5
Gss	Slc25a5
Procr	Mtm1
Uqcc1	Ssr4
Scand1	Prrg1
1110008F13Rik	Gyk
Pkig	Msn
Tomm34	Awat1
Slpi	Cox7b
Sys1	Pgk1
Acot8	Diap2
Zswim1	Rpl36a
Prex1	Bex1
1500012F01Rik	Wbp5
Ube2v1	Prps1
Ptpn1	Psmd10
Ctsz	Sat1
Slmo2	Tlr8
Psma7	Arhgap6
Adrm1
Uckl1
Mrps28
Car2
Sirpb1a
Sirpb1b
LOC100038947
Gm5150
Cp
Hps3
Acad9
Ndufc1
Serp1
Kcnab1
Cd1d1
Hdgf
Mrpl24
Apoa1bp
Cct3
Smg5
Sema4a
Lamtor2
Ssr2
Rit1
Dap3
Gba
Trim46
Krtcap2
Slc50a1
Zbtb7b
Gm15417
Flad1
Pygo2
Pbxip1
Ube2q1
Hax1
Ilf2
Psmd4
Vps72
Scnm1
Mllt11
Tars2
Fcgr1
Rbm8a
Pde4dip
Phgdh
Atg4a
Mov10
I830077J02Rik
Atp5f1
Gstm2
Gstm1
Gstm4
Psma5
Sars
Stxbp3
Gclm
Pde5a
1810037I17Rik
Usp53
Aimp1
Lmo4
Mcoln2
Ifi44
Fubp1
Zranb2
Ggh
Ndufaf4
Lyrm2
Ddx58
Ndufb6
Chmp5
Ubap1
Dctn3
Stoml2
Fam214b
Cd72
Tomm5
Exosc3
Nans
Msantd3
Txn1
Lpar1
Ptgr1
Slc31a2
Fkbp15
Slc31a1
4933430I17Rik
Orm1
Tusc1
Gm12657
Tm2d1
Pgm2
Ttc4
Ttc39aos1
Faf1
Tmem69
Prdx1
Eif2b3
Tctex1d4
Dph2
Med8
Ebna1bp2
P3h1
Rims3
Utp11l
Fhl3
Sf3a3
Csf3r
Adprhl2
Ago1
Ak2
Ccdc28b
Tmem39b
Pef1
Fabp3
Mecr
Taf12
Trnau1ap
Smpdl3b
Ppp1r8
Fgr
Nudc
Gpn2
Cd52
Ubxn11
Lypla2
Rnf186
Capzb
Mrto4
Sdhb
Atp13a2
Pdpn
Tnfrsf1b
Gm13139
Agtrap
Exosc10
Pex14
Pgd
Slc25a33
Park7
Tnfrsf9
Acot7
Fam213b
Tnfrsf14
Nadk
Atad3a
Mrpl20
Aurkaip1
Cpsf3l
B3galt6
Noc2l
Sri
Gsap
Napepld
Dnajc2
Psmc2
Tomm7
Cdk5
Fastk
Abcf2
Chpf2
Tmem214
Emilin1
Eif2b4
Gpn1
Nop14
Lrpap1
Sh3tc1
Grpel1
Mrfap1
Lyar
Wdr1
Fbxl5
Cd38
Sod3
Zcchc4
Smim20
Rbpj
Tlr1
Tlr6
Fam114a1
Tmem33
Kdr
Srd5a3
Igfbp7
Stap1
Dck
Afp
Cxcl5
Mthfd2l
Uso1
U90926
Mrpl1
Hnrnpdl
Cops4
Coq2
Mrps18c
Lrrc8c
A830010M20Rik
Ankle2
Pgam5
Gm29766
Cmklr1
Ficd
Iscu
Ankrd13a
1500011B03Rik
2610524H06Rik
2210016L21Rik
Dynll1
Pxn
Prkab1
Oas2
Oas3
Oas1c
Oas1g
Oas1a
Arpc3
P2rx4
Orai1
Diablo
Cdk2ap1
Setd8
Eif2b1
Cct6a
Chchd2
Zbed5
Crcp
Wbscr16
Ncf1
Abhd11
Wbscr22
Bcl7b
Baz1b
Rhbdd2
Mdh2
Dtx2
Ift22
Fis1
Znhit1
Ap1s1
Trim56
Gm20605
Tsc22d4
Zcwpw1
Pilra
Pilrb1
Pilrb2
Cops6
BC037034
Cox19
Micall2
Psmg3
Nudt1
Eif3b
Actb
Arpc1b
Atp5j2
Uspl1
Hsph1
Tfpi2
Shfm1
Ndufa5
Tmem209
2210408F21Rik
1110001J03Rik
Osbpl3
Skap2
Hibadh
Plekha8
Herc6
Ccser1
Rpia
Krcc1
Polr1a
St3gal5
Usp39
Rnf181
Vamp5
Vamp8
Capg
Pole4
Dok1
Aup1
Mrpl53
Mogs
Smyd5
Cct7
Cml1
Fam136a
Snrnp27
Nfu1
Antxr1
Cnbp
Eefsec
Chchd4
Lsm3
Ogg1
Arpc4
Sec13
Raf1
Plxnd1
Fbxl14
Slc6a13
Slc6a12
M6pr
Clec4a1
Clec4a3
Clec4a2
Clec4n
Clec4d
Clec4e
C1rl
Emg1
Phb2
Ptpn6
Eno2
Tpi1
Gapdh
Mrpl51
Ltbr
Ndufa9
Parp11
Fkbp4
Klra2
Magohb
Ybx3
H2afj
Arhgdib
Dera
Rps4l
Tarm1
Ndufa3
Prpf31
Pirb
Pira6
Leng9
Ppp1r12c
Il11
Isoc2a
Rnf225
Ube2m
Sepw1
Ap2s1
Ptgir
Calm3
Ppp5c
Sympk
Six5
Snrpd2
Eml2
Ppm1n
Rtn2
Cd3eap
Pou2f2
B9d2
Rab4b
Snrpa
Blvrb
Psmc4
Fbl
Timm50
Gmfg
Gm5113
Tbcb
Sdhaf1
Lin37
Mag
Nudt19
Pdcd5
1600014C10Rik
Etfb
Cd33
Zfp658
Siglece
Ctu1
Josd2
Vrk3
Rras
Nosip
Flt3l
Ppfia3
Ruvbl2
Gys1
Bax
Bcat2
Saa3
Ldha
Tsg101
Htatip2
Mphosph10
Snrpa1
Mrps11
Isg20
Pex11a
Sema4b
Cib1
Tmc3
Eed
Kctd14
Ints4
Dgat2
Relt
Arap1
Rnf121
Pgap2
Trim6
Trim34a
Trim34b
Trim12c
Trim30b
Timm10b
Taf10
Mrpl17
Ppfibp2
St5
Akip1
Rnf141
Psma1
Uqcrc2
Igsf6
Ears2
Ndufab1
Prkcb
Il4ra
Tufm
Ccdc101
Bola2
Coro1a
Aldoa
Tmem219
Mvp
Pagr1a
Spn
Cd2bp2
Tbc1d10b
Sephs2
Itgal
Cox6a2
BC017158
Plekha1
Htra1
Bub3
Mettl10
Bccip
Bnip3
Psmd13
Ifitm2
Ifitm3
Ptdss2
Hras
Irf7
Tmem80
Tssc4
Nap1l4
Fadd
Oraov1
Pet100
Mcemp1
Trappc5
Map2k7
Lig4
Col4a2
F7
F10
6820431F20Rik
Vdac3
Hook3
Ubxn8
Gsr
Gtf2e2
Msr1
Slc7a2
Acsl1
Mfap3l
Palld
Ddx60
2025-03-01
Tma16
Psd3
D130040H23Rik
Gmip
Ndufa13
Tmem161a
Armc6
Cope
2810428I15Rik
Fkbp8
Lrrc25
Babam1
Bst2
Mvb12a
Fcho1
Ap1m1
Sin3b
Hmox1
Smad1
Dnajb1
Ddx39
Gadd45gip1
Rad23a
Prdx2
Asna1
2310036O22Rik
Wdr83os
Lonp2
Brd7
Mmp2
Lpcat2
Capns2
Cpne2
Slc38a7
Cklf
Fam96b
E2f4
Tmem208
Psmb10
Ddx28
Dus2
Cirh1a
Nqo1
Psmd7
Txnl4b
Zfp821
Cfdp1
Maf
Hsbp1
Cyba
Ctu2
Trappc2l
Vps9d1
Def8
Afg3l1
Map10
Itgb1
Casp1
Mmp3
Mmp10
Pin1
Col5a3
Ppan
Eif3g
Tyk2
Cdc37
Acp5
Zfp809
Tbrg1
Clmp
Nxpe4
Rexo2
Sdhd
Timm8b
Dlat
Alg9
Layn
Tnfaip8l3
Pstpip1
Tspan3
Cox5a
Csk
Stoml1
Pkm
Anp32a
Snapc5
Hacd3
Trip4
Bnip2
2310009A05Rik
Cox7a2
Bckdhb
Fam46a
Me1
Cyb5r4
Bcl2a1a
Tbc1d2b
Mrps22
Mras
Srprb
Uba5
Acpp
Alas1
Acy1
Rrp9
Cyb561d2
Ifrd2
Uba7
Fam212a
Usp4
Ndufaf3
Tma7
Nme6
Camp
Dhx30
Ccdc12
Cmtm7
Acaa1b
Acaa1a
Slc25a38
Zfp105
Limd1
Fyco1
Shroom4
Ppp1r3f
Kcnd1
Pim2
Was
Cybb
Araf
Timp1
Cfp
Elk1
Enox2
Rbmx
Mtm1
Arhgap4
Gdi1
Ikbkg
G6pdx
Brcc3
Il2rg
Nhsl2
Pin4
Chic1
Pgk1
Cysltr1
Apool
D330045A20Rik
Psmd10
Hsd17b10
Gm1720
Tmsb4x
